# A 3-genes interferon signature predicts sustained complete remission in pediatric AML patients

**DOI:** 10.1101/2025.07.17.664572

**Authors:** Shimaa Sherif, Aesha Ali, Khadega A. Ibrahim, Darawan Rinchai, Mohammed Elanbari, Dhanya Kizhakayil, Mohammed Toufiq, Fazulur R. Vempalli, Tommaso Mina, Patrizia Comoli, Kulsoom Ghias, Zehra Fadoo, Sheanna Herrera, Che-Ann Lachica, Enas D.K. Dawoud, Hani Bibawi, Sandra Sapia, Blessing Dason, Anila Ejaz, Mohammed Y. S. Anas, Ayman Saleh, Giusy Gentilcore, Davide Bedognetti, Chiara Cugno, Sara Deola

## Abstract

The immunological composition of the microenvironment has shown relevance for diagnosis, prognosis, and therapy in solid tumors but remains underexplored in acute leukemias. We investigated the significance of acute myeloid leukemia (AML) bone marrow microenvironment in predicting chemosensitivity and long-term remission in pediatric patients.

We analyzed 32 non-promyelocytic pediatric AML patients at diagnosis using NanoString PanCancer IO 360 assay, RNA sequencing, and deep-phenotype flow cytometry analyses. The findings were validated using the pediatric TARGET AML dataset.

A short signature of three interferon (IFN)-related genes (*GBP1, PARP12, TRAT1*) distinguished patients with chemosensitive disease and reduced minimal residual disease after induction chemotherapy. The signature stratified patients overall, and within the clinically defined “standard-risk” group, patients with high gene expression at diagnosis had significantly longer overall survival. The leukemia microenvironment associated with this signature showed enrichment of non-exhausted CD4^+^ and CD8^+^ T cytotoxic lymphocytes and expansion of CD8^+^ T effector memory cells re-expressing CD45RA (TEMRA) in patients with a favorable prognosis. Our results show the importance of the bone marrow microenvironment in pediatric AML and provide tools for a refined stratification of “standard-risk” patients, lacking adequate risk-oriented therapies. They also offer a promising guide for tackling immune pathways and exploiting immune-targeted therapies.

**Statement of significance:** We identified a novel three-gene IFN-related signature that distinguished pediatric AML patients by chemosensitivity and remission outcomes. It stratified patients across all risk groups, including the “standard-risk” group, with high expression linked to a T-cell-enriched microenvironment and longer survival. This signature may enhance risk stratification and guide targeted immunotherapy.
