## Supplementary material for "A 3-genes interferon signature predicts sustained complete remission in pediatric AML patients": Supplementary Table 1. Local cohort clinical data.xlsx

### Sheet: Local cohort clinical data
Table 1: Clinical and molecular characteristics of pediatric AML patients, including cohort and subcohort memberships.
Sample ID	Gender	Race	Age at diagnosis in years	BM leukemic blast (%)	WHO AML diagnosis	FAB AML diagnosis	Cytogenetic diagnosis	CR status at end of course 1	CR status at end of course 2	Clinical risk group	Sustained CR	Test performed	Cohort membership	Subcohort membership	Subcohort membership (I)
AML6PV	Male	White	11	90	AML, not otherwise categorized-Pure erythroid leukemia	AML M6	normal	CR	CR	NA	NO	Nanostring	Discovery Cohort
AML10PV	Female	White	11	90	AML with t(8;21)(q22;q22); RUNX1-RUNX1T1	AML M2	t(8:21) RUNX1/RUNX1T1	CR	CR	NA	NO	Nanostring	Discovery Cohort
AML11KAR	Male	Asian	9	90	AML, not otherwise categorized	AML M0	normal	not in CR	not in CR	High Risk	NO	Nanostring, Deep phenotype	Discovery Cohort
AML12KAR	Male	Asian	8	53	AML, not otherwise categorized	AML M0	normal	not in CR	CR	High Risk	NO	Nanostring	Discovery Cohort
AML3KAR	Female	Asian	16	54	AML, not otherwise categorized	AML-M4	normal	CR	CR	Standard Risk	YES	Nanostring	Discovery Cohort
AML8PV	Male	White	16	95	AML, not otherwise categorized-AML with minimal differentiation	AML M1	normal	not in CR	not in CR	High Risk	NO	Nanostring	Discovery Cohort
AML11PV	Female	White	0.25	60	AML, not otherwise categorized-Acute monoblastic and monocytic leukemia	AML M5b	normal	unknown	unknown	High Risk	NO	Nanostring, RNA-seq	Discovery Cohort	Cross-Validation Subset	Whole mRNA-seq Cohort
AML13PV	Male	White	19	unknown	AML, not otherwise categorized-Pure erythroid leukemia	AML M6	normal	CR	CR	High Risk	NO	Nanostring, RNA-seq	Discovery Cohort	Cross-Validation Subset	Whole mRNA-seq Cohort
AML15PV	Male	White	3	70	AML, not otherwise categorized -AML with maturation	AML M2	normal	CR	CR	Low Risk	NO	Nanostring, RNA-seq	Discovery Cohort	Cross-Validation Subset	Whole mRNA-seq Cohort
AML16PV	Male	White	16	87	AML, not otherwise categorized-Acute monoblastic and monocytic leukemia	AML M5	normal	not in CR	not in CR	High Risk	NO	Nanostring, RNA-seq,Deep phenotype	Discovery Cohort	Cross-Validation Subset	Whole mRNA-seq Cohort
AML17PV	Female	White	6	90	AML, not otherwise categorized-AML with minimal differentiation	AML M1	Flt3 itd pos	not in CR	not in CR	High Risk	NO	Nanostring, RNA-seq	Discovery Cohort	Cross-Validation Subset	Whole mRNA-seq Cohort
AML18PV	Female	White	14	70	AML, not otherwise categorized-Acute monoblastic and monocytic leukemia	AML M5	normal	CR	CR	High Risk	NO	Nanostring, RNA-seq	Discovery Cohort	Cross-Validation Subset	Whole mRNA-seq Cohort
AML19PV	Male	White	12	90	AML, not otherwise categorized-Acute monoblastic and monocytic leukemia	AML M5	FLT3_D835 mutation	CR	CR	High Risk	NO	Nanostring, RNA-seq	Discovery Cohort	Cross-Validation Subset	Whole mRNA-seq Cohort
AML1KAR	Male	Asian	16	90	AML, not otherwise categorized	AML-M4	FLT3 itd and FLT3_D835 mutation	not in CR	not in CR	High Risk	NO	Nanostring, RNA-seq,Deep phenotype	Discovery Cohort	Cross-Validation Subset	Whole mRNA-seq Cohort
AML1SDR	Female	Asian	1	90	AML with inv(16)(p13.1q22) or t(16;16)(p13.1;q22);CBFB-MYH11	AML M4 (eo)	inv(16) CBFB/MYH11	CR	CR	Low Risk	NO	Nanostring, RNA-seq,Deep phenotype	Discovery Cohort	Cross-Validation Subset	Whole mRNA-seq Cohort
AML20PV	Male	White	5	90	AML with t(8;21)(q22;q22); RUNX1-RUNX1T1	AML M2	t(8:21) RUNX1/RUNX1T1 and complex karyotype	CR	CR	High Risk	NO	Nanostring, RNA-seq	Discovery Cohort	Cross-Validation Subset	Whole mRNA-seq Cohort
AML21PV	Female	White	12	75	AML, not otherwise categorized-Acute myelomonocytic leukemia	AML M4	FLT3_D835 mutation	CR	CR	High Risk	NO	Nanostring, RNA-seq	Discovery Cohort	Cross-Validation Subset	Whole mRNA-seq Cohort
AML2PV	Female	White	9	78	AML with t(8;21)(q22;q22); RUNX1-RUNX1T1	AML M1	t(8:21) RUNX1/RUNX1T1; del 9q	CR	CR	High Risk	YES	Nanostring, RNA-seq,Deep phenotype	Discovery Cohort	Cross-Validation Subset	Whole mRNA-seq Cohort
AML2SDR	Female	Asian	7	95	AML with t(8;21)(q22;q22); RUNX1-RUNX1T1	AML M2	t(8:21) RUNX1/RUNX1T1 (plus c_kit mutation found in WGS done for research)	CR	CR	Low Risk	YES	Nanostring, RNA-seq,Deep phenotype	Discovery Cohort	Cross-Validation Subset	Whole mRNA-seq Cohort
AML3SDR	Female	Asian	1	20	Myeloid leukemia associated with Down syndrome	AML M7	trisomy 21 (down syndrome) and t(2;16) (unknown gene)	not in CR	CR	Low Risk	YES	Nanostring, RNA-seq	Discovery Cohort	Cross-Validation Subset	Whole mRNA-seq Cohort
AML4SDR	Female	Asian	2	24	AML, not otherwise categorized-Acute megakaryoblastic leukemia	AML M7	normal	CR	CR	Low Risk	YES	Nanostring, RNA-seq	Discovery Cohort	Cross-Validation Subset	Whole mRNA-seq Cohort
AML6KAR	Male	Asian	15	93	AML, not otherwise categorized	AML-M2	normal	CR	CR	Standard Risk	YES	Nanostring, RNA-seq	Discovery Cohort	Cross-Validation Subset	Whole mRNA-seq Cohort
AML8KAR	Male	Asian	8	26	AML with myelodysplasia-related changes	AML-M2	del 7q	not in CR	not in CR	High Risk	NO	Nanostring, RNA-seq	Discovery Cohort	Cross-Validation Subset	Whole mRNA-seq Cohort
AML9KAR	Male	Asian	13	40	AML, not otherwise categorized	AML-M4	normal	unevaluable	CR	Standard Risk	NO	Nanostring, RNA-seq	Discovery Cohort	Cross-Validation Subset	Whole mRNA-seq Cohort
AML9PV	Male	White	15	95	AML, not otherwise categorized-Acute monoblastic and monocytic leukemia	AML M5	normal	CR	CR	High Risk	NO	Nanostring, RNA-seq	Discovery Cohort	Cross-Validation Subset	Whole mRNA-seq Cohort
AML13KAR	Male	Asian	17	55	AML with t(8;21)(q22;q22); RUNX1-RUNX1T1	AML M1	t(8;21); RUNX1_RUNX1T1	not in CR	CR	Low Risk	YES	RNA-seq	Internal Validation Cohort		Whole mRNA-seq Cohort
AML2KAR	Male	Asian	18	60	AML, not otherwise categorized	AML-M5	del 7q	unevaluable	unevaluable	High Risk	NO	RNA-seq	Internal Validation Cohort		Whole mRNA-seq Cohort
AML3PV	Male	White	2	90	AML with inv(16)(p13.1q22) or t(16;16)(p13.1;q22);CBFB-MYH11	AML 4 (eo)	t(16;16) CBFbeta/MIH11	CR	CR	Low Risk	NO	RNA-seq	Internal Validation Cohort		Whole mRNA-seq Cohort
AML4PV	Female	White	2	90	AML, not otherwise categorized-Acute monoblastic and monocytic leukemia	AML M5	unknown	CR	CR	Low Risk	NO	RNA-seq	Internal Validation Cohort		Whole mRNA-seq Cohort
AML5SDR	Female	African	5	27	AML with t(8;21)(q22;q22); RUNX1-RUNX1T1	unknown	t(8;21)(q22;q22); RUNX1_RUNX1T1)	CR	CR	Low Risk	YES	RNA-seq, Deep phenotype	Internal Validation Cohort		Whole mRNA-seq Cohort
AML7SDR	Female	Asian	11	57	AML with inv(16)(p13.1q22) or t(16;16)(p13.1;q22);CBFB-MYH11	AML-M4	inv(16)(p13.1q22); CBFB_MYH11	CR	CR	Low Risk	NO	RNA-seq, Deep phenotype	Internal Validation Cohort		Whole mRNA-seq Cohort
AML8SDR	Female	Asian	9	42	AML with t(8;21)(q22;q22); RUNX1-RUNX1T1	unknown	t(8:21) RUNX1/RUNX1T1	CR	CR	Low Risk	YES	RNA-seq, Deep phenotype	Internal Validation Cohort		Whole mRNA-seq Cohort
MAX			19	95
MEDIAN			10	78
MIN			0.25	20
AV			9.66406	70.1935
SD			5.69224	24.4982
CR: complete remission; FAB classification: The French-American–British classification; NA: not applicable; WHO classification: world health organization classification; unkn: unknown
