## Supplementary material for "A 3-genes interferon signature predicts sustained complete remission in pediatric AML patients": Supplementary Table 3. Extracellular and intracellular antibodies used in FACS analysis..xlsx

### Sheet: Antibodies
Supplementary Table 3: Extracellular and intracellular antibodies used in flow cytometry analysis.
Extracellular Antibodies:
Specificity	Fluorophore	Cat#	Company	Volume/Test (µL)
CD223 (Lag-3)	BUV395	745640	BD OptiBuild™	5
CD4	BUV661	612963	BD HorizonTM	1.5
CD279	BUV737	612791	BD HorizonTM	2.5
CD8	BUV805	612889	BD HorizonTM	1.25
CD62L	BV421	563862	BD HorizonTM	1.25
CD107a	BV510	563078	BD HorizonTM	5
CD34	BV605	745247	BD OptiBuild™	5
CD19	BV650	563226	BD HorizonTM	1.25
(CD366) Tim 3	BV711	565566	BD HorizonTM	2.5
CD45	BV786	563716	BD HorizonTM	1.5
CD45RA	PE-CF594	562298	BD HorizonTM	1.25
CD56	PE-Cy5.5	35-0567-42	eBiosciences	0.75
CD25	PE-Cy7	557741	BD PharmingenTM	3
CD127	AF647	558598	BD PharmingenTM	7
CD197 (CCR7)	AF700	561143	BD PharmingenTM	3
CD3	APC-Cy7	557832	BD PharmingenTM	3
Intracellular Antibodies:
Specificity	Fluorophore	Cat#	Company	Volume/Test (µL)
IFN-γ	FITC	554551	BD PharmingenTM	5
TCF7(TCF1)	RB705	570635	BD HorizonTM	5
FOXP3	PE	560852	BD PharmingenTM	5
