## Supplementary material for "A 3-genes interferon signature predicts sustained complete remission in pediatric AML patients": Supplementary Table 4. DEGs identified by NanoString assay on the Dicovery cohort .xlsx

### Sheet: DEGs Discovery Cohort
Supplementary Table 4: List of 67 DEGs identified by NanoString assay in the Discovery Cohort, comparing patients with sustained-CR (n = 6) versus non-sustained CR (n = 19). P-value <0.05.
	logFC	AveExpr	t	P.Value	adj.P.Val	B
FOSL1	2.61186	6.1453	3.70311	0.000930106	0.210228	-0.745533
GBP4	2.22176	7.42458	2.3246	0.0275991	0.536897	-3.41196
GBP1	2.15871	9.19305	2.8986	0.00722341	0.439209	-2.36805
MAGEA3/A6	2.11627	8.53068	2.24846	0.0326361	0.536897	-3.54023
JAG1	2.01354	7.89065	3.12361	0.00413947	0.439209	-1.92874
DEPTOR	1.9684	8.73985	3.73384	0.00085768	0.210228	-0.681273
TRAT1	1.94522	8.17437	2.8962	0.00726584	0.439209	-2.37266
TREM1	1.85717	6.50012	2.82042	0.0087328	0.453818	-2.51724
CCL20	1.8053	7.79284	2.0997	0.0449287	0.536897	-3.78272
MMRN2	1.76759	8.89238	3.12499	0.00412515	0.439209	-1.926
IFITM1	1.73017	5.76831	2.16402	0.0391804	0.536897	-3.67924
CD3D	1.70076	7.052	2.17166	0.0385434	0.536897	-3.66681
PARP12	1.66469	7.26494	2.10855	0.0440953	0.536897	-3.7686
PRF1	1.61509	7.09363	2.6406	0.0134027	0.453818	-2.85264
WNT5A	1.54219	7.11494	2.07689	0.0471406	0.536897	-3.81891
CD276	1.46723	5.28217	2.72408	0.0110014	0.453818	-2.69833
TNFRSF17	1.42625	8.6615	2.18664	0.0373211	0.536897	-3.64235
CCNA1	1.4202	7.7724	2.60014	0.0147344	0.453818	-2.92649
TNFSF13B	1.41913	4.13363	2.44282	0.0211665	0.536404	-3.2076
TLR4	1.39031	9.86303	2.51205	0.01807	0.496924	-3.08513
KLRD1	1.38414	5.21327	2.14461	0.0408418	0.536897	-3.71069
NOS2	1.37897	4.8992	2.40954	0.0228221	0.536404	-3.26575
MAGEC2	1.28717	7.17841	2.17157	0.0385506	0.536897	-3.66695
IL24	1.24479	7.21325	2.1446	0.0408427	0.536897	-3.71071
IFIT3	1.22235	7.77914	2.88785	0.00741521	0.439209	-2.38867
SHC2	1.17319	5.98055	2.16907	0.0387582	0.536897	-3.67103
PPARG	1.16997	3.65663	2.11343	0.0436425	0.536897	-3.76082
STAT1	1.15886	8.62626	2.13911	0.0413232	0.536897	-3.71956
CXorf36	1.15264	5.84682	2.11196	0.0437781	0.536897	-3.76316
NID2	0.926581	9.16545	2.09695	0.0451901	0.536897	-3.7871
EGFR	-0.822027	9.58197	-2.05164	0.049702	0.536897	-3.85866
TLR3	-0.884746	4.05781	-2.06301	0.0485337	0.536897	-3.8408
CDKN2B	-0.8864	7.70298	-2.08281	0.0465578	0.536897	-3.80955
ADGRE1	-0.926966	3.61862	-2.35947	0.0255377	0.536897	-3.35233
PALMD	-0.944226	3.35273	-2.47184	0.0198136	0.526084	-3.15651
IL1RN	-0.984113	3.05389	-2.20053	0.0362182	0.536897	-3.61956
IFI27	-1.02303	3.41619	-2.95503	0.00629115	0.439209	-2.25921
A2M	-1.05167	4.92499	-2.11635	0.0433732	0.536897	-3.75615
CLECL1	-1.11705	3.37663	-2.60344	0.0146216	0.453818	-2.9205
CD68	-1.1175	4.32336	-2.40632	0.0229887	0.536404	-3.27135
NLRP3	-1.14618	4.78764	-2.27015	0.0311227	0.536897	-3.50397
CDKN1A	-1.15596	2.79938	-2.61829	0.0141225	0.453818	-2.89344
TWIST2	-1.20108	3.25925	-2.41404	0.0225918	0.536404	-3.25792
GNLY	-1.25129	3.42691	-2.56972	0.0158159	0.468393	-2.98163
CD19	-1.27959	2.82637	-2.15215	0.0401892	0.536897	-3.6985
CD8A	-1.31839	7.70683	-2.22563	0.0343006	0.536897	-3.57816
CD3E	-1.3366	2.3606	-2.60804	0.0144652	0.453818	-2.91213
SELP	-1.38	4.71606	-2.33747	0.0268217	0.536897	-3.39003
KIR3DL2	-1.44385	7.56669	-2.14965	0.0404045	0.536897	-3.70255
TNFSF13	-1.44687	2.8512	-2.80825	0.0089929	0.453818	-2.54029
CD40LG	-1.50401	6.73789	-2.22681	0.0342127	0.536897	-3.57621
OAS3	-1.51439	8.74107	-2.23592	0.0335415	0.536897	-3.5611
TAP1	-1.61694	7.57231	-2.06946	0.0478822	0.536897	-3.83064
MS4A6A	-1.61887	6.64494	-2.05678	0.0491707	0.536897	-3.85059
COL4A5	-1.68491	3.88662	-2.98756	0.00580684	0.439209	-2.19605
DLL1	-1.77064	8.01943	-2.69421	0.0118101	0.453818	-2.75382
COL11A1	-1.77979	7.7464	-2.38886	0.0239099	0.536897	-3.30164
HLA-DOB	-1.79565	2.68683	-3.64205	0.0010921	0.210228	-0.872827
BCAT1	-1.8124	6.12433	-2.12662	0.0424373	0.536897	-3.73967
IL32	-1.84316	5.02898	-2.76644	0.00994317	0.453818	-2.61909
PSMB9	-1.87206	9.12527	-2.68704	0.0120123	0.453818	-2.76709
TNFRSF10B	-1.94945	4.56814	-2.5416	0.0168802	0.481399	-3.03226
ZAP70	-2.1273	7.27035	-3.82564	0.000672643	0.210228	-0.488714
CCL3/L1	-2.3827	5.11503	-2.11931	0.0431014	0.536897	-3.7514
LOXL2	-2.46277	8.71851	-2.71206	0.0113205	0.453818	-2.7207
NOD2	-2.6881	8.18271	-2.99562	0.00569238	0.439209	-2.18035
MB21D1	-2.8365	6.37501	-3.28382	0.00276063	0.425137	-1.60809
